# Metabolic modeling and functional genomics reveal taxa and host gene interactions in colorectal cancer

**DOI:** 10.64898/2026.01.26.700635

**Authors:** Katja Della Libera, Elizabeth M. Adamowicz, Amanda Muehlbauer, Sambhawa Priya, Adnan Alazizi, Francesca Luca, Ran Blekhman

**Author notes:** These authors contributed equally to this work (Katja Della Libera, Elizabeth M. Adamowicz).

## Abstract

Colorectal cancer (CRC) is associated with changes in the microbial communities in the tumor microenvironment. Although metabolic reprogramming is an important feature of host cells in CRC, little is known about metabolic changes in the tumor-associated microbiota and how these microbial metabolic alterations can contribute to disease. Here, we investigated metabolic host-microbiome interactions in CRC using complementary computational and experimental approaches. Using patient-specific *in silico* metabolic models across three independent datasets, we discovered that *Fusobacterium*, a cancer-promoting taxon, consistently grows faster in tumor-associated versus normal tissue-associated microbiomes. This finding prompted us to investigate whether host metabolic changes drive these microbial growth advantages. By integrating our metabolic predictions with host transcriptomics data, we identified correlations between tumor gene expression and the growth of CRC-associated taxa (including *Porphyromonadaceae*, *Blautia*, and *Streptococcus*), as well as associations between host genes and microbial metabolism of dietary components (including choline, amino acids, and starch). To test whether these correlations reflect causal relationships, we simulated spent medium experiments *in silico*, demonstrating that *Blautia* preferentially grows on metabolites produced by tumor versus normal host cells. We further validated the direct impact of microbes on host metabolism using an *in vitro* system, where colon cancer cells exposed to human microbiomes showed gene expression changes in response to specific taxa including *Bilophila*, *Anaerotruncus*, and *Escherichia*. Together, these findings reveal a metabolic dialogue between host and microbiome in CRC, where tumor metabolic reprogramming creates a favorable environment for pathogenic microbes, which in turn may reinforce tumorigenic processes through metabolic crosstalk.
