## Supplementary Table 1 for "Metabolic modeling and functional genomics reveal taxa and host gene interactions in colorectal cancer"

### Sheet: Table S1
Study used	Patient location	Number of patients	Patient sex (% female)	Average patient age
Burns 2015	University of Minnesota, Minneapolis, Minnesota, USA	44	Female: 23 Male: 21	Median: 67 Mean: 64.9 Standard deviation: 16.7 Min: 17 Max: 91
Hale 2018	Mayo Clinic, Rochester, Minnesota, USA	46	Female: 25 Male: 21	Median: 68 Mean: 67.8 Standard deviation: 14.4 Min: 33 Max: 89
Nicccolai 2020	Careggi University Hospital, Florence, Italy	40	not reported	Ages reported as ranges: 1 patient 30-40 3 patients 40-50 3 patients 50-60 8 patients 60-70 17 patients 70-80 8 patients 80-90

### Sheet: Burns_metadata
SampleID	Description	Patient_Blind_ID	Site	MSI_status	Stage
Sample_88	tumor	1157	Sigmoid_colon	MSS	4
Sample_43	tumor	1178	Transverse_colon	MSI	2
Sample_76	tumor	1183	Sigmoid_colon	MSS	4
Sample_24	tumor	1200	Right_colon	na	3
Sample_95	tumor	1277	Cecum	na	2
Sample_91	tumor	1340	Transverse_colon	na	3
Sample_79	tumor	1343	Transverse_colon	MSI	2
Sample_34	tumor	1391	Descending_colon	MSS	3
Sample_56	tumor	1457	Transverse_colon	MSI	4
Sample_85	tumor	1552	Right_colon	MSI	4
Sample_71	tumor	1619	Sigmoid_colon	na	2
Sample_36	tumor	1762	Right_colon	MSI	4
Sample_39	tumor	1926	Rectum	na	3
Sample_41	tumor	1944	Right_colon	na	4
Sample_48	tumor	2022	Right_colon	na	1
Sample_78	tumor	2093	Rectum	MSS	3
Sample_96	tumor	2186	Ileum	MSS	na
Sample_15	tumor	2216	Transverse_colon	na	2
Sample_32	tumor	2343	Cecum	na	3
Sample_77	tumor	2567	Colon	na	2
Sample_87	tumor	2635	Right_colon	na	1
Sample_19	tumor	2681	Cecum	na	4
Sample_70	tumor	2840	Rectosigmoid_colon	na	2
Sample_94	tumor	2853	Rectum	na	1
Sample_38	tumor	3566	Right_colon	na	2
Sample_35	tumor	3600	Right_colon	na	na
Sample_82	tumor	3792	Right_colon	na	3
Sample_92	tumor	3874	Cecum	na	na
Sample_75	tumor	4044	Right_colon	na	3
Sample_05	tumor	4571	Rectosigmoid_colon	na	2
Sample_72	tumor	4771	Right_colon	na	2
Sample_67	tumor	5691	Right_colon	na	1
Sample_80	tumor	5741	Rectosigmoid_colon	na	4
Sample_62	tumor	6470	Right_colon	na	3
Sample_84	tumor	6645	Rectosigmoid_colon	MSS	3
Sample_83	tumor	7647	Right_colon	MSS	4
Sample_59	tumor	8567	Sigmoid_colon	MSI	3
Sample_14	tumor	11808	Transverse_colon	na	3
Sample_28	tumor	12337	Sigmoid_colon	na	3
Sample_42	tumor	12372	Right_colon	na	3
Sample_61	tumor	12379	Rectosigmoid_colon	na	1
Sample_22	tumor	12423	Descending_colon	na	2
Sample_66	tumor	13796	Cecum	na	na
Sample_73	tumor	14211	Rectosigmoid_colon	na	4
Sample_27	normal	1157	Sigmoid_colon	MSS	4
Sample_26	normal	1178	Transverse_colon	MSI	2
Sample_31	normal	1183	Sigmoid_colon	MSS	4
Sample_54	normal	1200	Right_colon	na	3
Sample_47	normal	1277	Cecum	na	2
Sample_40	normal	1340	Transverse_colon	na	3
Sample_30	normal	1343	Transverse_colon	MSI	2
Sample_64	normal	1391	Descending_colon	MSS	3
Sample_49	normal	1457	Transverse_colon	MSI	4
Sample_21	normal	1552	Right_colon	MSI	4
Sample_45	normal	1619	Sigmoid_colon	na	2
Sample_50	normal	1762	Right_colon	MSI	4
Sample_25	normal	1926	Rectum	na	3
Sample_90	normal	1944	Right_colon	na	4
Sample_16	normal	2022	Right_colon	na	1
Sample_37	normal	2093	Rectum	MSS	3
Sample_57	normal	2186	Ileum	MSS	na
Sample_65	normal	2216	Transverse_colon	na	2
Sample_53	normal	2343	Cecum	na	3
Sample_58	normal	2567	Colon	na	2
Sample_29	normal	2635	Right_colon	na	1
Sample_11	normal	2681	Cecum	na	4
Sample_17	normal	2840	Rectosigmoid_colon	na	2
Sample_74	normal	2853	Rectum	na	1
Sample_68	normal	3566	Right_colon	na	2
Sample_89	normal	3600	Right_colon	na	na
Sample_69	normal	3792	Right_colon	na	3
Sample_33	normal	3874	Cecum	na	na
Sample_07	normal	4044	Right_colon	na	3
Sample_13	normal	4571	Rectosigmoid_colon	na	2
Sample_46	normal	4771	Right_colon	na	2
Sample_09	normal	5691	Right_colon	na	1
Sample_63	normal	5741	Rectosigmoid_colon	na	4
Sample_52	normal	6470	Right_colon	na	3
Sample_18	normal	6645	Rectosigmoid_colon	MSS	3
Sample_06	normal	7647	Right_colon	MSS	4
Sample_44	normal	8567	Sigmoid_colon	MSI	3
Sample_23	normal	11808	Transverse_colon	na	3
Sample_20	normal	12337	Sigmoid_colon	na	3
Sample_10	normal	12372	Right_colon	na	3
Sample_08	normal	12379	Rectosigmoid_colon	na	1
Sample_86	normal	12423	Descending_colon	na	2
Sample_93	normal	13796	Cecum	na	na
Sample_12	normal	14211	Rectosigmoid_colon	na	4

### Sheet: Hale_metadata
sampleIDs_from_read_counts	cancer_stage	env_material	ethnicity	Host_Age	host_body_mass_index	host_sex	host_subject_id	host_tissue_sampled	mismatch_repair_status	normal_adjacent_or_tumor_tissue_specimen	collection_site	biopsy_number
s047F17xC1C11	3	tissue	caucasian	67	28.92	female	12273	rectum	PMMR	normal	rectum	biopsy 1
s047M04xC1G11	3	mucosa	caucasian	67	28.92	female	12273	rectum	PMMR	tumor	rectum	brush biopsy 1
s005F13xC1C02	3	tissue	caucasian	89	25.72	male	16010	rectum	PMMR	tumor	rectum	biopsy 1
s005F18xC1H02	3	tissue	caucasian	89	25.72	male	16010	rectum	PMMR	normal	rectum	biopsy 1
s006F13xB1H04	2	tissue	caucasian	83	35.4	female	16012	ascending colon	DMMR	tumor	ascending colon	biopsy 1
s006F19xB1F05	2	tissue	caucasian	83	35.4	female	16012	ascending colon	DMMR	normal	ascending colon	biopsy 1
s017F13xB1D06	1	tissue	caucasian	68	34.34	male	16086	transverse colon	PMMR	tumor	transverse colon	biopsy 1
s017F19xB1B07	1	tissue	caucasian	68	34.34	male	16086	transverse colon	PMMR	normal	transverse colon	biopsy 1
s011F13xB1H10	3	tissue	caucasian	59	25.89	male	16094	rectum	PMMR	tumor	rectum	biopsy 1
s011F17xB1D11	3	tissue	caucasian	59	25.89	male	16094	rectum	PMMR	normal	rectum	biopsy 1
s007F13xB1A01	4	tissue	caucasian	50	31.93	male	16096	ascending colon	PMMR	tumor	ascending colon	biopsy 1
s007M02xB1B02	4	mucosa	caucasian	50	31.93	male	16096	ascending colon	PMMR	normal	ascending colon	brush biopsy 1
s010F13xB1A08	4	tissue	caucasian	70	25.3	male	16117	rectum	PMMR	tumor	rectum	biopsy 1
s010F17xB1E08	4	tissue	caucasian	70	25.3	male	16117	rectum	PMMR	normal	rectum	biopsy 1
s016F16xB2D11	2	tissue	caucasian	74	34.21	female	16120	ascending colon	DMMR	tumor	ascending colon	biopsy 1
s016M02xB2B12	2	mucosa	caucasian	74	34.21	female	16120	ascending colon	DMMR	normal	ascending colon	brush biopsy 1
s014F13xC2H02	4	tissue	caucasian	33	26.35	female	16132	rectum	PMMR	tumor	rectum	biopsy 1
s014F18xC2E03	4	tissue	caucasian	33	26.35	female	16132	rectum	PMMR	normal	rectum	biopsy 1
s019F13xB2A08	3	tissue	caucasian	68	22.02	female	16157	cecum	PMMR	tumor	cecum	biopsy 1
s019F20xB2H08	3	tissue	caucasian	68	22.02	female	16157	cecum	PMMR	normal	cecum	biopsy 1
s020F13xB2F05	3	tissue	caucasian	72	25.14	female	16184	sigmoid colon	PMMR	tumor	sigmoid colon	biopsy 1
s020F18xB2C06	3	tissue	caucasian	72	25.14	female	16184	sigmoid colon	PMMR	normal	sigmoid colon	biopsy 1
s026F13xB1E03	1	tissue	caucasian	78	19.51	female	16254	ascending colon	DMMR	tumor	ascending colon	biopsy 1
s026M02xB1E04	1	mucosa	caucasian	78	19.51	female	16254	ascending colon	DMMR	normal	ascending colon	brush biopsy 1
s023F13xB2D03	3	tissue	caucasian	52	23.58	female	16256	rectum	PMMR	tumor	rectum	biopsy 1
s023F17xB2H03	3	tissue	caucasian	52	23.58	female	16256	rectum	PMMR	normal	rectum	biopsy 1
s028F13xC1A01	2	tissue	other	39	41	male	16257	rectum	PMMR	tumor	rectum	biopsy 1
s028F17xC1E01	2	tissue	other	39	41	male	16257	rectum	PMMR	normal	rectum	biopsy 1
s055F13xC1F07	not collected	tissue	caucasian	77	26.51	male	16260	rectum	PMMR	tumor	rectum	biopsy 1
s055F15xC1H07	not collected	tissue	caucasian	77	26.51	male	16260	rectum	PMMR	normal	rectum	biopsy 1
s025F13xB1C09	2	tissue	caucasian	84	35.32	male	16266	ascending colon	PMMR	tumor	ascending colon	biopsy 1
s025F20xB1B10	2	tissue	caucasian	84	35.32	male	16266	ascending colon	PMMR	normal	ascending colon	biopsy 1
s027F13xC1H04	3	tissue	caucasian	63	21	male	16271	sigmoid colon	PMMR	tumor	sigmoid colon	biopsy 1
s027F17xC1D05	3	tissue	caucasian	63	21	male	16271	sigmoid colon	PMMR	normal	sigmoid colon	biopsy 1
s081F14xB2F09	1	tissue	caucasian	63	30.65	male	16321	rectum	PMMR	tumor	rectum	biopsy 2
s081F18xB2B10	1	tissue	caucasian	63	30.65	male	16321	rectum	PMMR	normal	rectum	biopsy 2
s035F13xB2A01	2	tissue	caucasian	88	31.98	female	16341	ascending colon	DMMR	tumor	ascending colon	biopsy 1
s035F19xB2G01	2	tissue	caucasian	88	31.98	female	16341	ascending colon	DMMR	normal	ascending colon	biopsy 1
s032F13xC1E10	3	tissue	other	64	22.2	male	16343	sigmoid colon	PMMR	tumor	sigmoid colon	biopsy 1
s032F18xC1B11	3	tissue	other	64	22.2	male	16343	sigmoid colon	PMMR	normal	sigmoid colon	biopsy 1
s033F13xC1B08	3	tissue	caucasian	63	30.37	male	16347	rectum	PMMR	tumor	rectum	biopsy 1
s033F18xC1G08	3	tissue	caucasian	63	30.37	male	16347	rectum	PMMR	normal	rectum	biopsy 1
s036F13xC2H05	2	tissue	caucasian	81	22.15	female	16375	descending colon	DMMR	tumor	descending colon	biopsy 1
s036F17xC2D06	2	tissue	caucasian	81	22.15	female	16375	descending colon	DMMR	normal	descending colon	biopsy 1
s034F13xC1A09	not collected	tissue	caucasian	81	24.95	male	16379	ascending colon	PMMR	tumor	ascending colon	biopsy 1
s034F19xC1G09	not collected	tissue	caucasian	81	24.95	male	16379	ascending colon	PMMR	normal	ascending colon	biopsy 1
s039F16xC1G06	2	tissue	caucasian	58	31.39	female	16386	sigmoid colon	PMMR	tumor	sigmoid colon	biopsy 4
s039F20xC1C07	2	tissue	caucasian	58	31.39	female	16386	sigmoid colon	PMMR	normal	sigmoid colon	biopsy 4
s042F13xB2A08	1	tissue	caucasian	63	23.472	female	16403	rectum	PMMR	tumor	rectum	biopsy 1
s042F17xB2E08	1	tissue	caucasian	63	23.472	female	16403	rectum	PMMR	normal	rectum	biopsy 1
s051F14xB2D05	1	tissue	caucasian	67	54.67	female	16418	rectum	PMMR	normal	rectum	biopsy 1
s051F16xB2F05	1	tissue	caucasian	67	54.67	female	16418	rectum	PMMR	tumor	rectum	biopsy 1
s044F14xC1G09	3	tissue	caucasian	47	26.51	female	16425	sigmoid colon	PMMR	tumor	sigmoid colon	biopsy 2
s044F19xC1D10	3	tissue	caucasian	47	26.51	female	16425	sigmoid colon	PMMR	normal	sigmoid colon	biopsy 2
s046F13xB2A07	3	tissue	caucasian	59	26.1	male	16466	ascending colon	PMMR	tumor	ascending colon	biopsy 1
s046F19xB2G07	3	tissue	caucasian	59	26.1	male	16466	ascending colon	PMMR	normal	ascending colon	biopsy 1
s052F13xB2B10	3	tissue	caucasian	68	28.38	male	16490	ascending colon	PMMR	tumor	ascending colon	biopsy 1
s052T02xB2E11	3	tissue	caucasian	68	28.38	male	16490	ascending colon	PMMR	normal	ascending colon	biopsy 1
s053F13xC1E10	3	tissue	caucasian	54	22.09	female	16505	rectum	PMMR	tumor	rectum	biopsy 1
s053F18xC1B12	3	tissue	caucasian	54	22.09	female	16505	rectum	PMMR	normal	rectum	biopsy 1
s056F13xB2A04	3	tissue	caucasian	74	19.81	female	16525	ascending colon	DMMR	tumor	ascending colon	biopsy 1
s056F19xB2G04	3	tissue	caucasian	74	19.81	female	16525	ascending colon	DMMR	normal	ascending colon	biopsy 1
s059F13xC1G04	1	tissue	caucasian	76	28.5	male	16531	ascending colon	PMMR	tumor	ascending colon	biopsy 1
s059T02xC1B06	1	tissue	caucasian	76	28.5	male	16531	ascending colon	PMMR	normal	ascending colon	biopsy 1
s061F15xC2B09	3	tissue	caucasian	79	31.44	female	16552	ascending colon	DMMR	tumor	ascending colon	biopsy 1
s061M02xC2A10	3	mucosa	caucasian	79	31.44	female	16552	ascending colon	DMMR	normal	ascending colon	brush biopsy 1
s064F13xC1C06	3	tissue	caucasian	87	30.29	female	16579	ascending colon	PMMR	tumor	ascending colon	biopsy 1
s064F20xC1B07	3	tissue	caucasian	87	30.29	female	16579	ascending colon	PMMR	normal	ascending colon	biopsy 1
s068F14xB1A08	1	tissue	caucasian	75	31.56	male	16587	sigmoid colon	PMMR	normal	sigmoid colon	biopsy 2
s068T04xB1F08	1	tissue	caucasian	75	31.56	male	16587	sigmoid colon	PMMR	tumor	sigmoid colon	biopsy 2
s069F19xB2H09	2	tissue	caucasian	84	25.9	female	16601	ascending colon	DMMR	normal	ascending colon	biopsy 1
s069T02xB2E10	2	tissue	caucasian	84	25.9	female	16601	ascending colon	DMMR	tumor	ascending colon	biopsy 1
s070F13xC2E02	2	tissue	caucasian	83	28.07	female	16608	ascending colon	DMMR	tumor	ascending colon	biopsy 1
s070F19xC2C03	2	tissue	caucasian	83	28.07	female	16608	ascending colon	DMMR	normal	ascending colon	biopsy 1
s071F14xC1G02	3	tissue	caucasian	45	30.71	female	16618	rectum	PMMR	tumor	rectum	biopsy 2
s071M04xC1E03	3	mucosa	caucasian	45	30.71	female	16618	rectum	PMMR	normal	rectum	brush biopsy 1
s072F14xB1G06	1	tissue	caucasian	79	28.05	male	16636	transverse colon	DMMR	tumor	transverse colon	biopsy 2
s072F18xB1C07	1	tissue	caucasian	79	28.05	male	16636	transverse colon	DMMR	normal	transverse colon	biopsy 2
s076F13xB2F02	2	tissue	caucasian	60	21.36	female	16661	cecum	PMMR	tumor	cecum	biopsy 1
s076F17xB2B03	2	tissue	caucasian	60	21.36	female	16661	cecum	PMMR	normal	cecum	biopsy 1
s082F14xB1E06	1	tissue	not collected	85	21.1	female	16696	sigmoid colon	PMMR	tumor	sigmoid colon	biopsy 2
s082F15xB1F06	1	tissue	not collected	85	21.1	female	16696	sigmoid colon	PMMR	normal	sigmoid colon	biopsy 1
s091F16xC1C09	not collected	tissue	caucasian	86	26.96	male	16746	ascending colon	DMMR	tumor	ascending colon	biopsy 4
s091M02xC1A10	not collected	mucosa	caucasian	86	26.96	male	16746	ascending colon	DMMR	normal	ascending colon	brush biopsy 1
s095F14xC2G08	2	tissue	caucasian	56	21.75	female	16789	sigmoid colon	PMMR	tumor	sigmoid colon	biopsy 2
s095F18xC2C09	2	tissue	caucasian	56	21.75	female	16789	sigmoid colon	PMMR	normal	sigmoid colon	biopsy 2
s099F13xB1E05	3	tissue	caucasian	40	24.02	male	16804	descending colon	DMMR	tumor	descending colon	biopsy 1
s099F17xB1F05	3	tissue	caucasian	40	24.02	male	16804	descending colon	DMMR	normal	descending colon	biopsy 1
s102F13xC2C07	2	tissue	caucasian	78	35.45	male	16872	descending colon	DMMR	tumor	descending colon	biopsy 1
s102F17xC2G07	2	tissue	caucasian	78	35.45	male	16872	descending colon	DMMR	normal	descending colon	biopsy 1
s107F14xC2D10	2	tissue	caucasian	51	25.21	female	16976	sigmoid colon	PMMR	tumor	sigmoid colon	biopsy 2
s107F17xC2G10	2	tissue	caucasian	51	25.21	female	16976	sigmoid colon	PMMR	normal	sigmoid colon	biopsy 1

### Sheet: Niccolai_metadata
Sample_ID	Description	Patient_Blind_ID	Age	Diagnosis	TNM	Statium	Site
T0_B_PLA_CRC_1	tumor	CRC_1	60-70	Adenocarcinoma	pT2 N0	I	Splenic flexure
T0_H_PLA_CRC_1	normal	CRC_1	60-70	Adenocarcinoma	pT2 N0	I	Splenic flexure
T0_B_PLA_CRC_3	tumor	CRC_3	70-80	Adenocarcinoma	pT1 N0	I	Sigmoid colon
T0_H_PLA_CRC_3	normal	CRC_3	70-80	Adenocarcinoma	pT1 N0	I	Sigmoid colon
T0_B_PLA_CRC_4	tumor	CRC_4	40-50	Adenocarcinoma	pT3a N1a	IIIB	Sigmoid colon
T0_H_PLA_CRC_4	normal	CRC_4	40-50	Adenocarcinoma	pT3a N1a	IIIB	Sigmoid colon
T0_B_PLA_CRC_5	tumor	CRC_5	30-40	Adenocarcinoma	pT3 N0	II	Splenic flexure
T0_H_PLA_CRC_5	normal	CRC_5	30-40	Adenocarcinoma	pT3 N0	II	Splenic flexure
T0_B_PLA_CRC_6	tumor	CRC_6	80-90	Adenocarcinoma	T1 N0	I	Descending colon
T0_H_PLA_CRC_6	normal	CRC_6	80-90	Adenocarcinoma	T1 N0	I	Descending colon
T0_B_PLA_CRC_7	tumor	CRC_7	60-70	Adenocarcinoma	pT3 N2b	IIIC	Ascending colon + splenic flexure
T0_H_PLA_CRC_7	normal	CRC_7	60-70	Adenocarcinoma	pT3 N2b	IIIC	Ascending colon + splenic flexure
T0_B_PLA_CRC_8	tumor	CRC_8	70-80	Adenocarcinoma	pT2 N0	I	Hepatic flexure
T0_H_PLA_CRC_8	normal	CRC_8	70-80	Adenocarcinoma	pT2 N0	I	Hepatic flexure
T0_B_PLA_CRC_10	tumor	CRC_10	80-90	Adenocarcinoma	pT3 N0	II	Sigmoid colon
T0_H_PLA_CRC_10	normal	CRC_10	80-90	Adenocarcinoma	pT3 N0	II	Sigmoid colon
T0_B_PLA_CRC_11	tumor	CRC_11	70-80	Adenocarcinoma	pT3 N0	II	Sigmoid colon
T0_H_PLA_CRC_11	normal	CRC_11	70-80	Adenocarcinoma	pT3 N0	II	Sigmoid colon
T0_B_PLA_CRC_13	tumor	CRC_13	70-80	Adenocarcinoma	pT3 N0	II	Rectum
T0_H_PLA_CRC_13	normal	CRC_13	70-80	Adenocarcinoma	pT3 N0	II	Rectum
T0_B_PLA_CRC_14	tumor	CRC_14	60-70	Adenocarcinoma	pT3 N0	II	Sigmoid colon
T0_H_PLA_CRC_14	normal	CRC_14	60-70	Adenocarcinoma	pT3 N0	II	Sigmoid colon
T0_B_PLA_CRC_15	tumor	CRC_15	80-90	Adenocarcinoma	pT3 N1c	IIIB	Rectum
T0_H_PLA_CRC_15	normal	CRC_15	80-90	Adenocarcinoma	pT3 N1c	IIIB	Rectum
T0_B_PLA_CRC_16	tumor	CRC_16	70-80	Adenocarcinoma	pT3 N0	II	Descending colon
T0_H_PLA_CRC_16	normal	CRC_16	70-80	Adenocarcinoma	pT3 N0	II	Descending colon
T0_B_PRO_CRC_17	tumor	CRC_17	80-90	Adenocarcinoma	pT1 N0	I	Sigmoid colon
T0_H_PRO_CRC_17	normal	CRC_17	80-90	Adenocarcinoma	pT1 N0	I	Sigmoid colon
T0_B_PRO_CRC_18	tumor	CRC_18	70-80	Adenocarcinoma	pT2 N1b	IIIA	Cecum
T0_H_PRO_CRC_18	normal	CRC_18	70-80	Adenocarcinoma	pT2 N1b	IIIA	Cecum
T0_B_PRO_CRC_20	tumor	CRC_20	80-90	Adenocarcinoma	pT3 N0	II	Rectum
T0_H_PRO_CRC_20	normal	CRC_20	80-90	Adenocarcinoma	pT3 N0	II	Rectum
T0_B_PRO_CRC_22	tumor	CRC_22	80-90	Adenocarcinoma	pT3 N1a	IIIB	Rectum
T0_H_PRO_CRC_22	normal	CRC_22	80-90	Adenocarcinoma	pT3 N1a	IIIB	Rectum
T0_B_PRO_CRC_23	tumor	CRC_23	60-70	Adenocarcinoma	T3 N1a G2	IIIB	Splenic flexure
T0_H_PRO_CRC_23	normal	CRC_23	60-70	Adenocarcinoma	T3 N1a G2	IIIB	Splenic flexure
T0_B_PRO_CRC_25	tumor	CRC_25	50-60	Adenocarcinoma	pT1 N0	I	Rectum
T0_H_PRO_CRC_25	normal	CRC_25	50-60	Adenocarcinoma	pT1 N0	I	Rectum
T0_B_PRO_CRC_28	tumor	CRC_28	70-80	Adenocarcinoma	T2 N0	I	Ascending colon
T0_H_PRO_CRC_28	normal	CRC_28	70-80	Adenocarcinoma	T2 N0	I	Ascending colon
T0_B_PR1_CRC_32	tumor	CRC_32	70-80	Adenocarcinoma	T3 N0	II	Rectum
T0_H_PR1_CRC_32	normal	CRC_32	70-80	Adenocarcinoma	T3 N0	II	Rectum
T0_B_PR1_CRC_34	tumor	CRC_34	70-80	Adenocarcinoma	pT3 N0	II	Cecum
T0_H_PR1_CRC_34	normal	CRC_34	70-80	Adenocarcinoma	pT3 N0	II	Cecum
T0_B_PR1_CRC_36	tumor	CRC_36	70-80	Adenocarcinoma	pT3 N0	II	Sigmoid colon
T0_H_PR1_CRC_36	normal	CRC_36	70-80	Adenocarcinoma	pT3 N0	II	Sigmoid colon
T0_B_PR1_CRC_37	tumor	CRC_37	40-50	Adenocarcinoma	pT3 N1b	IIIB	Sigmoid colon
T0_H_PR1_CRC_37	normal	CRC_37	40-50	Adenocarcinoma	pT3 N1b	IIIB	Sigmoid colon
T0_B_PR1_CRC_38	tumor	CRC_38	50-60	Adenocarcinoma	T0 N0	NA	Rectum
T0_H_PR1_CRC_38	normal	CRC_38	50-60	Adenocarcinoma	T0 N0	NA	Rectum
T0_B_PR1_CRC_39	tumor	CRC_39	70-80	Adenocarcinoma	pT3 N0	II	Rectum
T0_H_PR1_CRC_39	normal	CRC_39	70-80	Adenocarcinoma	pT3 N0	II	Rectum
T0_B_PR1_CRC_46	tumor	CRC_46	70-80	Adenocarcinoma	pT3 N1c	IIIB	Rectum
T0_H_PR1_CRC_46	normal	CRC_46	70-80	Adenocarcinoma	pT3 N1c	IIIB	Rectum
T0_B_PR1_CRC_47	tumor	CRC_47	60-70	Adenocarcinoma	pT2 N0	I	Cecum
T0_H_PR1_CRC_47	normal	CRC_47	60-70	Adenocarcinoma	pT2 N0	I	Cecum
T0_B_PR1_CRC_48	tumor	CRC_48	40-50	Adenocarcinoma	pT3 N0	II	Cecum
T0_H_PR1_CRC_48	normal	CRC_48	40-50	Adenocarcinoma	pT3 N0	II	Cecum
T0_B_PR1_CRC_50	tumor	CRC_50	60-70	Adenocarcinoma	pT3 N0	II	Recto-sigmoid junction
T0_H_PR1_CRC_50	normal	CRC_50	60-70	Adenocarcinoma	pT3 N0	II	Recto-sigmoid junction
T0_B_PRO_CRC_51	tumor	CRC_51	80-90	Adenocarcinoma	pT3 N0	II	Descending colon
T0_H_PRO_CRC_51	normal	CRC_51	80-90	Adenocarcinoma	pT3 N0	II	Descending colon
T0_B_PR2_CRC_52	tumor	CRC_52	60-70	Adenocarcinoma	pT3 N0	II	Hepatic flexure
T0_H_PR2_CRC_52	normal	CRC_52	60-70	Adenocarcinoma	pT3 N0	II	Hepatic flexure
T0_B_PR2_CRC_54	tumor	CRC_54	70-80	Adenocarcinoma	pT2 N0	I	Hepatic flexure
T0_H_PR2_CRC_54	normal	CRC_54	70-80	Adenocarcinoma	pT2 N0	I	Hepatic flexure
T0_B_PR2_CRC_56	tumor	CRC_56	60-70	Adenocarcinoma	pT3 N0	II	Ascending colon
T0_H_PR2_CRC_56	normal	CRC_56	60-70	Adenocarcinoma	pT3 N0	II	Ascending colon
T0_B_PR2_CRC_59	tumor	CRC_59	70-80	Adenocarcinoma	pT3 N1b	IIIB	Recto-sigmoid junction
T0_H_PR2_CRC_59	normal	CRC_59	70-80	Adenocarcinoma	pT3 N1b	IIIB	Recto-sigmoid junction
T0_B_PR2_CRC_65	tumor	CRC_65	70-80	Adenocarcinoma	pT2 N1c	IIIA	Rectum
T0_H_PR2_CRC_65	normal	CRC_65	70-80	Adenocarcinoma	pT2 N1c	IIIA	Rectum
T0_B_PRO_CRC_71	tumor	CRC_71	80-90	Adenocarcinoma	pT2 N	I	Ascending colon
T0_H_PRO_CRC_71	normal	CRC_71	80-90	Adenocarcinoma	pT2 N	I	Ascending colon
T0_B_PR2_CRC_73	tumor	CRC_73	50-60	Adenocarcinoma	T3 N0	II	Sigmoid colon
T0_H_PR2_CRC_73	normal	CRC_73	50-60	Adenocarcinoma	T3 N0	II	Sigmoid colon
T0_B_PR2_CRC_75	tumor	CRC_75	70-80	Adenocarcinoma	T4b N0	II	Transverse colon
T0_H_PR2_CRC_75	normal	CRC_75	70-80	Adenocarcinoma	T4b N0	II	Transverse colon
T0_B_PLA_CRC_76	tumor	CRC_76	70-80	Adenocarcinoma	pT1 N0	I	Recto-sigmoid junction
T0_H_PLA_CRC_76	normal	CRC_76	70-80	Adenocarcinoma	pT1 N0	I	Recto-sigmoid junction
