## Supplementary Table 4 for "Metabolic modeling and functional genomics reveal taxa and host gene interactions in colorectal cancer"

### Sheet: Sheet1
	Burns2015	Hale2018	Niccolai2020	coculture
Original number of OTUs/ASVs	1724 OTUs	5063 OTUs	2454 OTUs	1012 ASVs
OTUs/ASVs remaining after filtering out contaminant taxa	851 (873 contaminant OTUs removed)	5048 (15 contaminant OTUs removed)	2094 (360 contaminant OTUs removed)	983 (29 contaminants removed)
OTUs/ASVs remaining after filtering out taxa not present in at least 0.1% relative abundance in at least one sample	158 (693 OTUs abundance-filtered out)	1510 (3538 OTUs abundance-filtered out)	844 (1250 OTUs abudance-filtered out)	257 (726 ASVs abundance-filtered out)
OTUs/ASVs remaining after filtering out taxa not identified at least to family level	144 (14 OTUs removed)	1489 (21 OTUs filtered out)	669 (175 OTUs filtered out)	255 (2 ASVs filtered out)
OTUs/ASVs remaining after filtering out taxa without a matching database model or annotated genome for Carving	141 (3 OTUs removed)	1489 (0 OTUs filtered out)	669 (0 OTUs filtered out)	251 (4 ASVs filtered out)
