## Supplementary Table 5 for "Metabolic modeling and functional genomics reveal taxa and host gene interactions in colorectal cancer"

### Sheet: Sheet1
	Burns2015	Hale2018	Niccolai2020	coculture
Starting number of OTUs/ASVs in community	141 OTUs	1489 OTUs	669 OTUs	251 ASVs
Number of taxa remaining after collapsing at genus level	81 unique taxa	130 unique taxa	127 unique taxa	82 unique taxa
Number of taxa remaining after removing taxa with growth rate differences between tumor and normal samples equal to 0	60 unique taxa	114 unique taxa	116 unique taxa	82 unique taxa
Number of taxa remaining after filtering out taxa which do not appear in at least some cutoff of samples	25 unique taxa appear in at least 20% of samples	26 unique taxa appear in at least 20% of samples	36 unique taxa appear in at least 50% of samples	57 unique taxa appear in at least 20% of samples
Number of taxa with significantly different tumor-normal GRs by q-value	1 taxon	1 taxon	2 taxa	0 taxa
Number of taxa with significantly different tumor-normal GRs by p-value	3 taxa	6 taxa	8 taxa	0 taxa
