## Supplementary Table 6 for "Metabolic modeling and functional genomics reveal taxa and host gene interactions in colorectal cancer"

### Sheet: Sheet1
	Burns2015	Hale2018	Niccolai2020	coculture
Number of exchange fluxpaths present in community	192 fluxpaths remaining	324 fluxpaths remaining	217 fluxpaths remaining	158 fluxpaths
Number of fluxpaths remaining after collapsing trace mineral exchange into a single value	185 fluxpaths remaining	317 fluxpaths remaining	210 fluxpaths remaining	151 fluxpaths remaining
Number of fluxpaths remaining after filtering out fluxpaths where both tumor and normal values are NAN	185 fluxpaths remaining	317 fluxpaths remaining	210 fluxpaths remaining	151 fluxpaths remaining
Number of fluxpaths remaining after filtering out fluxpaths with flux differences betweeen tumor and normal samples equal to 0	185 fluxpaths remaining	316 fluxpaths remaining	210 fluxpaths remaining	151 fluxpaths remaining
Number of fluxpaths remaining after filtering out fluxpaths which are not present in all samples	75 fluxpaths remaining	90 fluxpaths remaining	106 fluxpaths remaining	122 fluxpaths remaining
Number of fluxpaths with significantly different tumor-normal fluxes by q-value	1 fluxpath	0 fluxpaths	44 fluxpaths	0 fluxpaths
Number of fluxpaths with significantly different tumor-normal fluxes by p-value	10 fluxpaths	4 fluxpaths	0 fluxpaths	0 fluxpaths
