## Supplementary Table 8 for "Metabolic modeling and functional genomics reveal taxa and host gene interactions in colorectal cancer"

### Sheet: Genera
Family_Genus_name	Burns_p_values	Burns_q_values	Hale_p_values	Hale_q_values	Niccolai_p_values	Niccolai_q_values
Fusobacteriaceae_Fusobacterium	0.002	0.041	0	0.011	0	0
Ruminococcaceae_Faecalibacterium	0.095	0.396	0.086	0.302	0.965	1
Bacteroidaceae_Bacteroides	0.48	0.899	0.008	0.119	0.33	0.565
Lachnospiraceae_Dorea	0.583	0.899	0.29	0.654	0.468	0.718
Lachnospiraceae_Blautia	0.633	0.899	0.031	0.222	0.01	0.075

### Sheet: Fluxpaths
flux_ids	Burns_p_values	Burns_q_values	Hale_p_values	Hale_q_values	Niccolai_p_values	Niccolai_q_values	fluxpath_description
EX_asn_L(e)	0.001	0.062	0.175	0.564	0.214	0.294	Exchange of L-Asparagine
EX_thr_L(e)	0.01	0.255	0.331	0.62	0.005	0.063	Exchange of L-Threonine
EX_o2(e)	0.015	0.255	0.419	0.685	0.069	0.145	Exchange of Oxugen
EX_26dap_M(e)	0.016	0.255	0.519	0.752	0.33	0.421	Meso-2,6-Diaminoheptanedioate exchange
EX_met_L(e)	0.017	0.255	0.084	0.551	0.037	0.097	Exchange of L-Methionine
EX_acnam(e)	0.029	0.285	0.134	0.551	0.027	0.084	Exchange of N-Acetylneuraminate
EX_succ(e)	0.03	0.285	0.197	0.569	0.005	0.063	Exchange of Succinate
EX_pro_L(e)	0.03	0.285	0.406	0.685	0.02	0.075	Exchange of L-Proline
EX_lac_D(e)	0.039	0.313	0.793	0.871	0.962	0.972	Exchange of D-Lactate
EX_phe_L(e)	0.042	0.313	0.948	0.976	0.19	0.272	Exchange of L-Phenylalanine
EX_lys_L(e)	0.068	0.435	0.563	0.777	0.177	0.26	Exchange of L-Lysine
EX_h2s(e)	0.07	0.435	0.256	0.607	0.023	0.075	Hydrogen sulfide exchange
EX_ala_L(e)	0.077	0.445	0.615	0.79	0.023	0.075	Exchange of L-Alanine
EX_nac(e)	0.09	0.479	0.32	0.62	0.03	0.091	Exchange of Nicotinate
EX_co2(e)	0.119	0.537	0.123	0.551	0.012	0.067	Exchange of Carbon Dioxide
EX_nh4(e)	0.122	0.537	0.27	0.607	0.016	0.073	Exchange of Ammonia
EX_ptrc(e)	0.128	0.537	0.097	0.551	0.114	0.195	Exchange of 1, 4-Butanediammonium
EX_ile_L(e)	0.167	0.537	0.234	0.584	0.633	0.707	Exchange of L-Isoleucine
EX_acald(e)	0.174	0.537	0.87	0.921	0.742	0.802	Exchange of Acetaldehyde
EX_fum(e)	0.174	0.537	0.776	0.863	0.148	0.237	Exchange of Fumarate
EX_2obut(e)	0.178	0.537	0.299	0.62	0.199	0.282	Exchange of 2-Oxobutanoate
EX_ade(e)	0.178	0.537	0.353	0.648	0.042	0.105	Exchange of Adenine
EX_thm(e)	0.178	0.537	0.57	0.777	0.219	0.297	Exchange of Thiamin
EX_ura(e)	0.181	0.537	0.052	0.551	0.002	0.059	Exchange of Uracil
EX_malt(e)	0.185	0.537	0.526	0.752	0.31	0.401	Exchange of Maltose
EX_ala_D(e)	0.193	0.537	0.265	0.607	0.888	0.914	Exchange of D-Alanine
EX_sucr(e)	0.214	0.537	0.113	0.551	0.008	0.063	Exchange of Sucrose
EX_arg_L(e)	0.223	0.537	0.084	0.551	0.014	0.069	Exchange of L-Arginine
EX_pi(e)	0.227	0.537	0.478	0.725	0.653	0.713	Exchange of Phosphate
EX_dad_2(e)	0.232	0.537	0.143	0.551	0.087	0.166	Exchange of 2-Deoxyadenosine
EX_ac(e)	0.236	0.537	0.057	0.551	0.008	0.063	Exchange of Acetate
EX_dgsn(e)	0.236	0.537	0.484	0.725	0.013	0.067	Exchange of Deoxyguanosine
EX_so4(e)	0.236	0.537	0.702	0.84	0.177	0.26	Exchange of Sulfate
EX_acgam(e)	0.27	0.574	0.743	0.857	0.089	0.166	Exchange of N-Acetyl-D-Glucosamine
EX_ins(e)	0.275	0.574	0.183	0.567	0.019	0.075	Exchange of Inosine
EX_fru(e)	0.286	0.574	0.071	0.551	0.134	0.218	Exchange of D-Fructose
EX_pnto_R(e)	0.286	0.574	0.406	0.685	0.021	0.075	Exchange of (R)-Pantothenate
EX_for(e)	0.291	0.574	0.26	0.607	0.017	0.075	Exchange of Formate
EX_mal_L(e)	0.33	0.625	0.827	0.897	0.595	0.671	Exchange of L-Malate
EX_gua(e)	0.342	0.625	0.776	0.863	0.089	0.166	Exchange of Guanine
EX_ser_L(e)	0.342	0.625	0.965	0.976	0.393	0.469	Exchange of L-Serine
EX_etoh(e)	0.354	0.631	0.615	0.79	0.127	0.214	Exchange of Ethanol
EX_gln_L(e)	0.366	0.638	0.32	0.62	0.152	0.237	Exchange of L-Glutamine
EX_glyc3p(e)	0.398	0.673	0.213	0.569	0.033	0.092	Exchange of Glycerophosphoric Acid
EX_h2o(e)	0.404	0.673	0.146	0.551	0.35	0.437	Exchange of Water
EX_orn(e)	0.431	0.684	0.444	0.714	0.024	0.076	Exchange of Ornithine
EX_ppa(e)	0.431	0.684	0.08	0.551	0.008	0.063	Exchange of Propionate
EX_gcald(e)	0.438	0.684	0.718	0.84	0.24	0.321	Glycolaldehyde exchange
EX_tyr_L(e)	0.473	0.724	0.036	0.551	0.186	0.269	Exchange of L-Tyrosine
EX_glc_D(e)	0.495	0.728	0.922	0.965	0.152	0.237	Exchange of D-Glucose
EX_uri(e)	0.495	0.728	0.491	0.725	0.008	0.063	Exchange of Uridine
EX_val_L(e)	0.54	0.779	0.32	0.62	0.867	0.901	Exchange of L-Valine
EX_biomass(e)	0.595	0.838	0.623	0.79	0.1	0.173	EX Biomass c0
EX_glu_L(e)	0.604	0.838	0.162	0.551	0.006	0.063	Exchange of L-Glutamate
EX_dcyt(e)	0.62	0.841	0.108	0.551	0.002	0.059	Exchange of Deoxycytidine
EX_his_L(e)	0.628	0.841	0.028	0.551	0.054	0.124	Exchange of L-Histidine
EX_asp_L(e)	0.653	0.856	0.718	0.84	0.393	0.469	Exchange of L-Aspartate
EX_leu_L(e)	0.662	0.856	0.419	0.685	0.835	0.876	Exchange of L-Leucine
EX_h(e)	0.713	0.874	0.101	0.551	0.011	0.067	Exchange of Proton
EX_glyc(e)	0.739	0.874	0.279	0.613	0.077	0.154	Exchange of Glycerol
EX_trp_L(e)	0.748	0.874	0.484	0.725	0.804	0.852	Exchange of L-Tryptophan
EX_cit(e)	0.757	0.874	0.768	0.863	0.489	0.569	Exchange of Citrate
EX_cys_L(e)	0.766	0.874	0.991	0.991	0.057	0.129	Exchange of L-Cysteine
EX_thymd(e)	0.766	0.874	0.615	0.79	0.032	0.092	Exchange of Thymidine
EX_mqn8(e)	0.775	0.874	0.71	0.84	0.094	0.169	Exchange of Menaquinone 8
EX_cytd(e)	0.793	0.874	0.054	0.551	0.097	0.171	Exchange of Cytidine
EX_fe3(e)	0.793	0.874	0.059	0.551	0.013	0.067	Exchange of Iron (Fe3+)
EX_adn(e)	0.866	0.941	0.19	0.569	0.033	0.092	Exchange of Adenosine
EX_gly(e)	0.884	0.947	0.121	0.551	0.049	0.115	Exchange of Glycine
EX_fol(e)	0.902	0.953	0.049	0.551	0.379	0.461	Exchange of Folate
EX_lac_L(e)	0.949	0.988	0.14	0.551	0.577	0.665	Exchange of L-Lactate
EX_hxan(e)	0.986	1	0.31	0.62	0.952	0.97	Exchange of Hypoxanthine
EX_fe2(e)	0.995	1	0.165	0.551	0.298	0.389	Exchange of Iron (Fe2+)
