## Supplementary Table 9 for "Metabolic modeling and functional genomics reveal taxa and host gene interactions in colorectal cancer"

gene	taxon	r.sqr	r.sqr.adj	pval	padj	ci.lower	ci.upper	sigma	sigma.flag	stability_selected	ci.mid	ci.mid.abs	microbial_feature_type	gene_type
ABHD6	Porphyromonadaceae	0.60917418	0.50572029	2.63E-08	4.34E-06	0.44747653	0.93409806	0.80720909	0	yes	0.6907873	0.6907873	growth_rate	gene
AMDHD2	Streptococcus	0.91291845	0.86626763	3.89E-05	0.00320534	0.13007228	0.36675676	0.39592854	0	yes	0.24841452	0.24841452	growth_rate	gene
ARG1	Porphyromonadaceae	0.38058338	0.33412714	0.0002945	0.04859253	0.31652162	1.06389965	1.23975266	0	yes	0.69021063	0.69021063	growth_rate	gene
BDH2	Porphyromonadaceae	0.29769682	0.26343812	0.00029353	0.0484321	0.28710024	0.96465865	1.12393568	0	yes	0.62587945	0.62587945	growth_rate	gene
BTD	Porphyromonadaceae	0.1857694	0.14605083	0.00016268	0.02684238	0.33190095	1.05034225	1.19175232	0	yes	0.6911216	0.6911216	growth_rate	gene
CDC14A	Porphyromonadaceae	0.79214637	0.66897385	0.00011946	0.01971171	0.21425784	0.65928205	0.73820734	0	yes	0.43676995	0.43676995	growth_rate	gene
CDC14B	Porphyromonadaceae	0.13997831	0.09802603	0.00028067	0.04631043	0.40496057	1.35405789	1.57436515	0	yes	0.87950923	0.87950923	growth_rate	gene
CLK4	Porphyromonadaceae	0.68633266	0.63546768	0.00022405	0.03696797	0.14826113	0.48414693	0.55716826	0	yes	0.31620403	0.31620403	growth_rate	gene
DGKA	Porphyromonadaceae	0.44686947	0.37408914	2.41E-05	0.00397722	0.32485498	0.8875474	0.93339568	0	yes	0.60620119	0.60620119	growth_rate	gene
DNMT3A	Porphyromonadaceae	0.74538468	0.63505138	3.85E-07	6.35E-05	0.3471923	0.78391535	0.72443735	0	yes	0.56555383	0.56555383	growth_rate	gene
DUSP22	Porphyromonadaceae	0.50479151	0.40850097	1.14E-05	0.00188066	0.30860709	0.80667234	0.82619196	0	yes	0.55763972	0.55763972	growth_rate	gene
EPHB3	Blautia	0.84638541	0.80572272	1.02E-13	1.68E-11	-1.4226566	-0.8293062	0.99258422	0	yes	-1.1259814	1.12598143	growth_rate	gene
GCNT4	Porphyromonadaceae	0.48849766	0.40555134	1.01E-05	0.00166463	0.60498597	1.57085598	1.60218773	0	yes	1.08792098	1.08792098	growth_rate	gene
GLYCTK	Streptococcus	0.2781381	0.22399846	0.00014748	0.02433396	0.29736199	0.93247839	1.06243008	0	yes	0.61492019	0.61492019	growth_rate	gene
ITPA	Ralstonia	0.89404173	0.82476132	1.61E-07	2.65E-05	0.29017492	0.63696859	0.57814775	0	yes	0.46357175	0.46357175	growth_rate	gene
KDM5B	Porphyromonadaceae	0.98215803	0.96664327	6.51E-15	1.07E-12	0.30958063	0.51759965	0.3450625	0	yes	0.41359014	0.41359014	growth_rate	gene
MAN2A1	Porphyromonadaceae	0.30215966	0.23058629	0.00018059	0.02979691	0.22905841	0.73214514	0.83452159	0	yes	0.48060177	0.48060177	growth_rate	gene
MAST4	Porphyromonadaceae	0.27780547	0.26061036	3.79E-05	0.0062578	0.30565515	0.86040385	0.92021861	0	yes	0.5830295	0.5830295	growth_rate	gene
MTMR3	Porphyromonadaceae	0.57730434	0.48068819	5.78E-05	0.00952945	0.17601692	0.51065675	0.55510145	0	yes	0.34333684	0.34333684	growth_rate	gene
NMT2	Porphyromonadaceae	0.52480563	0.47606774	0.00012304	0.02030085	0.17275044	0.53294038	0.59748404	0	yes	0.35284541	0.35284541	growth_rate	gene
P3H2	Porphyromonadaceae	0.45002504	0.40877692	4.89E-05	0.008073	0.46233352	1.32504077	1.43106107	0	yes	0.89368715	0.89368715	growth_rate	gene
PARP14	Porphyromonadaceae	0.52355059	0.39743163	0.00019856	0.032762	0.24119836	0.77813436	0.89067085	0	yes	0.50966636	0.50966636	growth_rate	gene
PXYLP1	Porphyromonadaceae	0.63621756	0.57722581	7.64E-06	0.00125997	0.32879562	0.84122726	0.85002297	0	yes	0.58501144	0.58501144	growth_rate	gene
RDH16	Ralstonia	0.10688126	0.06331449	0.00020873	0.03444099	0.34479084	1.11788498	1.28884313	0	yes	0.73133791	0.73133791	growth_rate	gene
RDH5	Porphyromonadaceae	0.56419108	0.54293211	2.57E-05	0.0042354	0.3047602	0.83597703	0.88118389	0	yes	0.57036861	0.57036861	growth_rate	gene
RTCB	Porphyromonadaceae	0.16175706	0.12086716	0.00017719	0.02923558	0.21757472	0.69416516	0.79056949	0	yes	0.45586994	0.45586994	growth_rate	gene
SUMF1	Porphyromonadaceae	0.37473685	0.2531579	4.77E-05	0.00787204	0.22544817	0.64495652	0.69588158	0	yes	0.43520235	0.43520235	growth_rate	gene
TPK1	Porphyromonadaceae	0.41175872	0.35142628	2.04E-05	0.00335777	0.4628373	1.25129843	1.30790141	0	yes	0.85706787	0.85706787	growth_rate	gene
