## Supplementary Table 10 for "Metabolic modeling and functional genomics reveal taxa and host gene interactions in colorectal cancer"

### Sheet: S10_coculture_linear_model_resu
gene	species	coefficient	pvalue	padjusted
PLCH1	Bilophila	2.44523	8.19958e-08	0.00216617
DAPK1	Fusarium	-7.7182	1.05407e-06	0.00928211
PLCE1	Bilophila	1.69738	8.02823e-07	0.00928211
DAPK1	Anaerotruncus	-31.0455	4.48556e-06	0.01185
HNMT	Bilophila	-1.76293	3.98909e-06	0.01185
LYZ	Oscillospiraceae_unclassified	-0.645493	4.05802e-06	0.01185
PPM1H	Bilophila	1.41473	3.01439e-06	0.01185
PPM1H	Lachnospiraceae_unclassified	-1.42588	2.52794e-06	0.01185
STS	Bilophila	1.93616	4.04151e-06	0.01185
STS	Clostridium	4.64644	3.23911e-06	0.01185
B3GALT5	Bilophila	1.38876	6.97883e-06	0.0167606
LYZ	Clostridiaceae_unclassified	-15.0978	9.9634e-06	0.0219344
ACSS1	Anaerotruncus	-30.5253	1.71565e-05	0.0302161
LYZ	Dorea	-0.295024	1.60175e-05	0.0302161
PTPRB	Bilophila	1.22875	1.57961e-05	0.0302161
DUSP18	Anaerotruncus	-35.9223	2.09074e-05	0.0326413
GPX2	Flavonifractor	5.09375	2.26682e-05	0.0326413
LYZ	Eggerthella	-0.606943	2.21382e-05	0.0326413
LYZ	Holdemania	7.82957	2.47114e-05	0.0326413
MAST4	Bilophila	1.99398	2.39492e-05	0.0326413
LYZ	Faecalibacterium	0.115128	2.98672e-05	0.0375729
ACSS1	Fusarium	-7.20419	3.48925e-05	0.0388259
HNMT	Anaerotruncus	40.2662	3.7988e-05	0.0388259
LYZ	Odoribacter	0.663877	3.45674e-05	0.0388259
LYZ	Streptococcus	-22.3298	3.79729e-05	0.0388259
PPM1H	Anaerostipes	-18.1926	3.82116e-05	0.0388259
LYZ	Bilophila	-1.12465	4.52719e-05	0.0427141
PPP1R3D	Bilophila	1.40866	4.41666e-05	0.0427141
PPM1H	Fusarium	-7.93409	4.76965e-05	0.0434498
B3GALT5	Fusarium	-8.14592	5.0593e-05	0.0445522
PLCB4	Fusarium	-9.26973	6.04725e-05	0.0515343
DUSP18	Bilophila	1.25491	6.45156e-05	0.0522359
FBP1	Flavonifractor	3.71185	6.63666e-05	0.0522359
PLCH1	Clostridium	4.64157	6.80108e-05	0.0522359
PPM1H	Anaerotruncus	-33.6922	6.9205e-05	0.0522359
CAMK4	unclassified	-4.4422	7.23306e-05	0.0530786
CDC25C	Streptococcus	20.8503	7.671e-05	0.054771
DAPK1	Escherichia	3.51144	9.72574e-05	0.0562904
FBP1	unclassified	1.97071	9.80149e-05	0.0562904
GPX2	Anaerostipes	18.4603	8.95808e-05	0.0562904
HNMT	Lachnospiraceae_unclassified	1.33292	8.77161e-05	0.0562904
HNMT	Oscillospiraceae_unclassified	-0.92726	9.15599e-05	0.0562904
MAST4	Lachnospiraceae_unclassified	-1.84871	9.58231e-05	0.0562904
PIK3CG	Holdemania	-21.0249	9.62489e-05	0.0562904
PIP5K1B	Escherichia	6.33708	8.42425e-05	0.0562904
PLCE1	Streptococcus	27.3972	8.13154e-05	0.0562904
HNMT	Clostridiaceae_unclassified	-22.1094	0.000104908	0.0589671
FKBP2	Gordonibacter	-15.7197	0.000113318	0.0623677
DAPK1	Bilophila	0.98652	0.000123422	0.0664892
GPX2	unclassified	2.57433	0.000125841	0.0664892
B3GALT5	Anaerotruncus	-32.6086	0.000141213	0.0690845
CAMK4	Flavonifractor	-7.35776	0.000138537	0.0690845
LIPE	Streptococcus	25.9828	0.000135731	0.0690845
PLAAT4	Dorea	-0.455882	0.000139329	0.0690845
ALG10	Holdemania	-8.63956	0.00014916	0.0693448
PLAAT4	Flavonifractor	5.15424	0.000145858	0.0693448
PLAAT4	unclassified	2.80523	0.00014962	0.0693448
PTPRB	Streptococcus	22.0098	0.000163435	0.0744417
PLAAT4	Eggerthella	-0.93758	0.000172277	0.0771391
PLAAT4	Burkholderiales_unclassified	-1.23651	0.000179125	0.0775758
PLCH1	Streptococcus	34.8244	0.000178206	0.0775758
GPX2	Burkholderiales_unclassified	-0.923096	0.000182386	0.077714
GPX3	Holdemania	8.77367	0.000187237	0.0785146
B3GALT5	Escherichia	4.12076	0.000207563	0.0800422
FKBP2	Parasutterella	-1.12128	0.000207069	0.0800422
GPX2	Erysipelotrichaceae	-35.2829	0.000196475	0.0800422
PLAAT4	Oscillospiraceae_unclassified	-0.935969	0.000200214	0.0800422
ST6GALNAC2	Flavonifractor	6.20864	0.000209059	0.0800422
UGT1A4	Bifidobacterium	0.120361	0.000201084	0.0800422
PLCB4	Escherichia	4.66791	0.000222916	0.0841284
CAMK4	Holdemania	-12.6433	0.000232107	0.0851638
LYZ	unclassified	2.09545	0.000231736	0.0851638
PLCE1	Clostridium	3.11307	0.000247129	0.088357
PPM1H	Collinsella	-1.09576	0.000247499	0.088357
CDC25C	Holdemania	-6.71673	0.000262351	0.0916923
HNMT	Parabacteroides	-0.17199	0.000263783	0.0916923
ABHD6	Collinsella	-1.54651	0.000274991	0.0919583
GPX2	Parasutterella	-1.08596	0.000268349	0.0919583
PLPP3	Fusarium	-9.29537	0.000271643	0.0919583
GPX3	unclassified	2.33785	0.000279896	0.0924286
STS	Lachnospiraceae_unclassified	-1.56491	0.000296492	0.0967004
LIPE	Odoribacter	-0.75953	0.000312438	0.0997987
NAGLU	Bifidobacterium	-0.0679827	0.000317325	0.0997987
PIK3CG	Escherichia	9.51495	0.000313614	0.0997987
